# A comprehensive reference of mouse CD8αβ T cell differentiation states

**DOI:** 10.64898/2026.02.02.703365

**Authors:** Giovanni Galletti, Anna-Maria Globig, Olga Barreiro, Taylor A. Heim, Shuozhi Liu, Samantha M. Borys, Odhran Casey, Alexander Monell, Dhruv Patravali, Nicole E. Scharping, Sara Quon, Kennidy K. Takehara, Amir Ferry, Kitty P. Cheung, Ellen Duong, Tomoyo Shinkawa, Stefani Spranger, Samuel M. Behar, Susan M. Kaech, Ananda W. Goldrath, David Zemmour, the immgenT Project

## Abstract

Mouse CD8^+^ T cell differentiation has been studied extensively in models of infections and tumors, yet no unified framework spans the full spectrum of immunological contexts. Within the immgenT project, we profiled RNA, surface markers, and TCR clonotypes in conventional CD8^+^ T cells across >600 samples, spanning multiple perturbations, tissues, and timepoints. Twenty-one clusters across naive, effector, circulating memory, tissue-resident memory, progenitor-exhausted, and terminally-exhausted CD8^+^ T cell compartments emerged, with striking molecular convergence across acute and chronic infections, tumors, autoimmunity, aging, and homeostasis, illustrating that shared transcriptional states support protective or dysfunctional outcomes depending on developmental history and microenvironment. We validate immgenT as a comprehensive reference by integrating external datasets from conditions not represented in immgenT and by defining a flow cytometry panel spanning the CD8^+^ T cell landscape. Thus, immgenT-CD8 provides a molecular framework for harmonizing CD8^+^ T cell literature and clarifies relationships across diverse immune challenges.
