## Extended Data Table 2 for "A comprehensive reference of mouse CD8αβ T cell differentiation states"

### Sheet: Extended Data Table 2
Extended Data Table 2. Summary of endogenous and antigen-specific cell counts across samples, conditions and tissues (only samples with at least 10 total CD8+ T cells recovered in at least one cluster are shown).
IGTHT	condition_detailed	condition_broad	organ	total_CD8	antigen_specific	pct_antigen_specific	endogenous	pct_endogenous
I10H1	baseline	healthy	blood	281	0	0	281	100
I10H10	baseline	healthy	peritoneal cavity	50	0	0	50	100
I10H2	baseline	healthy	spleen	326	0	0	326	100
I10H3	baseline	healthy	bone marrow	261	0	0	261	100
I10H5	baseline	healthy	cervical lymph node	117	0	0	117	100
I10H6	baseline	healthy	axillary lymph node	116	0	0	116	100
I10H7	baseline	healthy	mediastinal lymph node	122	0	0	122	100
I10H8	baseline	healthy	mesenteric lymph node	117	0	0	117	100
I10H9	baseline	healthy	inguinal lymph node	116	0	0	116	100
I11H1	baseline	healthy	blood	869	0	0	869	100
I11H10	baseline	healthy	peritoneal cavity	139	0	0	139	100
I11H2	baseline	healthy	spleen	1052	0	0	1052	100
I11H3	baseline	healthy	bone marrow	952	0	0	952	100
I11H5	baseline	healthy	cervical lymph node	353	0	0	353	100
I11H6	baseline	healthy	axillary lymph node	424	0	0	424	100
I11H7	baseline	healthy	mediastinal lymph node	400	0	0	400	100
I11H8	baseline	healthy	mesenteric lymph node	329	0	0	329	100
I11H9	baseline	healthy	inguinal lymph node	357	0	0	357	100
I12H1	baseline	healthy	blood	805	0	0	805	100
I12H10	baseline	healthy	peritoneal cavity	69	0	0	69	100
I12H2	baseline	healthy	spleen	851	0	0	851	100
I12H3	baseline	healthy	bone marrow	982	0	0	982	100
I12H5	baseline	healthy	cervical lymph node	310	0	0	310	100
I12H6	baseline	healthy	axillary lymph node	417	0	0	417	100
I12H9	baseline	healthy	inguinal lymph node	418	0	0	418	100
I13H1	baseline	healthy	spleen	911	0	0	911	100
I13H10	baseline	healthy	mesenteric lymph node	584	0	0	584	100
I13H3	baseline	healthy	inguinal lymph node	694	0	0	694	100
I13H4	baseline	healthy	inguinal lymph node	642	0	0	642	100
I13H6	baseline	healthy	mesenteric lymph node	616	0	0	616	100
I13H7	baseline	healthy	axillary lymph node	723	0	0	723	100
I13H8	baseline	healthy	axillary lymph node	690	0	0	690	100
I13H9	baseline	healthy	spleen	537	0	0	537	100
I14H1	baseline	healthy	spleen	978	0	0	978	100
I14H10	baseline	healthy	mesenteric lymph node	643	0	0	643	100
I14H3	baseline	healthy	inguinal lymph node	752	0	0	752	100
I14H4	baseline	healthy	inguinal lymph node	631	0	0	631	100
I14H6	baseline	healthy	mesenteric lymph node	665	0	0	665	100
I14H7	baseline	healthy	axillary lymph node	740	0	0	740	100
I14H8	baseline	healthy	axillary lymph node	734	0	0	734	100
I14H9	baseline	healthy	spleen	578	0	0	578	100
I15H1	baseline	healthy	spleen	55	0	0	55	100
I15H10	PD1KO	autoimmunity	submandibular gland	45	0	0	45	100
I15H2	baseline	healthy	spleen	83	0	0	83	100
I15H3	baseline	healthy	submandibular gland	51	0	0	51	100
I15H4	baseline	healthy	submandibular gland	80	0	0	80	100
I15H5	PD1KO	autoimmunity	submandibular gland	255	0	0	255	100
I15H6	PD1KO	autoimmunity	submandibular gland	55	0	0	55	100
I15H7	PD1KO	autoimmunity	submandibular gland	270	0	0	270	100
I15H8	PD1KO	autoimmunity	submandibular gland	107	0	0	107	100
I15H9	PD1KO	autoimmunity	submandibular gland	250	0	0	250	100
I16H1	baseline	healthy	spleen	109	0	0	109	100
I16H10	PD1KO	autoimmunity	submandibular gland	99	0	0	99	100
I16H2	baseline	healthy	spleen	140	0	0	140	100
I16H3	baseline	healthy	submandibular gland	85	0	0	85	100
I16H4	baseline	healthy	submandibular gland	141	0	0	141	100
I16H5	PD1KO	autoimmunity	submandibular gland	473	0	0	473	100
I16H6	PD1KO	autoimmunity	submandibular gland	150	0	0	150	100
I16H7	PD1KO	autoimmunity	submandibular gland	505	0	0	505	100
I16H8	PD1KO	autoimmunity	submandibular gland	256	0	0	256	100
I16H9	PD1KO	autoimmunity	submandibular gland	489	0	0	489	100
I17H1	baseline	healthy	spleen	126	0	0	126	100
I17H2	baseline	healthy	thymus	359	0	0	359	100
I17H3	baseline	healthy	thymus	496	0	0	496	100
I17H4	baseline	healthy	thymus	403	0	0	403	100
I17H5	baseline	healthy	thymus	303	0	0	303	100
I18H1	baseline	healthy	spleen	115	0	0	115	100
I18H2	baseline	healthy	thymus	405	0	0	405	100
I18H3	baseline	healthy	thymus	465	0	0	465	100
I18H4	baseline	healthy	thymus	380	0	0	380	100
I18H5	baseline	healthy	thymus	325	0	0	325	100
I19H1	baseline	healthy	spleen	1126	0	0	1126	100
I19H3	baseline	healthy	inguinal lymph node	616	0	0	616	100
I19H4	baseline	healthy	inguinal lymph node	577	0	0	577	100
I19H5	baseline	healthy	mesenteric lymph node	473	0	0	473	100
I19H6	baseline	healthy	mesenteric lymph node	457	0	0	457	100
I19H7	baseline	healthy	axillary lymph node	610	0	0	610	100
I19H8	baseline	healthy	axillary lymph node	568	0	0	568	100
I19H9	baseline	healthy	spleen	1200	0	0	1200	100
I1H1	3dpp	healthy	mammary gland	799	0	0	799	100
I1H2	3dpp	healthy	mammary gland	208	0	0	208	100
I1H3	baseline	healthy	spleen	231	0	0	231	100
I1H4	baseline	healthy	spleen	277	0	0	277	100
I20H1	baseline	healthy	spleen	121	0	0	121	100
I20H10	baseline	healthy	lamina propria of mucosa of colon	241	0	0	241	100
I20H3	baseline	healthy	colonic epithelium	115	0	0	115	100
I20H4	baseline	healthy	epithelium of small intestine	82	0	0	82	100
I20H5	baseline	healthy	epithelium of small intestine	135	0	0	135	100
I20H7	baseline	healthy	lamina propria of mucosa of colon	214	0	0	214	100
I20H8	baseline	healthy	lamina propria of small intestine	249	0	0	249	100
I20H9	baseline	healthy	lamina propria of small intestine	228	0	0	228	100
I21H10	baseline	healthy	lamina propria of mucosa of colon	131	0	0	131	100
I21H3	baseline	healthy	colonic epithelium	66	0	0	66	100
I21H4	baseline	healthy	epithelium of small intestine	63	0	0	63	100
I21H5	baseline	healthy	epithelium of small intestine	44	0	0	44	100
I21H7	baseline	healthy	lamina propria of mucosa of colon	112	0	0	112	100
I21H8	baseline	healthy	lamina propria of small intestine	138	0	0	138	100
I21H9	baseline	healthy	lamina propria of small intestine	111	0	0	111	100
I22H1	baseline	healthy	spleen	98	0	0	98	100
I22H6	MCMV	virus	spleen	1199	0	0	1199	100
I23H2	baseline	healthy	lung	925	0	0	925	100
I23H3	baseline	healthy	lung	755	0	0	755	100
I23H4	HDM	allergy	lung	685	0	0	685	100
I23H5	HDM	allergy	lung	596	0	0	596	100
I23H6	Afumigatus	fungus	lung	719	0	0	719	100
I23H7	Afumigatus	fungus	lung	529	0	0	529	100
I24H1	Foxp3mutant_D3	autoimmunity	spleen	212	0	0	212	100
I24H10	D19	healthy	lung	375	0	0	375	100
I24H2	D3	healthy	spleen	180	0	0	180	100
I24H3	Foxp3mutant_D12	autoimmunity	spleen	465	0	0	465	100
I24H4	D12	healthy	spleen	282	0	0	282	100
I24H5	Foxp3mutant_D19	autoimmunity	spleen	531	0	0	531	100
I24H6	D19	healthy	spleen	268	0	0	268	100
I24H7	Foxp3mutant_D19	autoimmunity	lamina propria of mucosa of colon	230	0	0	230	100
I24H8	Foxp3mutant_D19	autoimmunity	lung	461	0	0	461	100
I24H9	D19	healthy	lamina propria of mucosa of colon	88	0	0	88	100
I25H1	baseline	healthy	spleen	44	0	0	44	100
I25H2	DSS	autoimmunity	lamina propria of mucosa of colon	81	0	0	81	100
I25H3	DSS	autoimmunity	lamina propria of mucosa of colon	121	0	0	121	100
I25H4	Tmuris	parasite	lamina propria of mucosa of colon	144	0	0	144	100
I25H5	KbxN	autoimmunity	synovial fluid	26	0	0	26	100
I26H10	MNVCR6	virus	epithelium of small intestine	78	0	0	78	100
I26H2	MNVCW3	virus	lamina propria of small intestine	19	0	0	19	100
I26H3	MNVCW3	virus	lamina propria of small intestine	25	0	0	25	100
I26H4	MNVCR6	virus	lamina propria of small intestine	124	0	0	124	100
I26H5	MNVCR6	virus	lamina propria of small intestine	41	0	0	41	100
I26H6	baseline	healthy	epithelium of small intestine	128	0	0	128	100
I26H8	MNVCW3	virus	epithelium of small intestine	44	0	0	44	100
I26H9	MNVCR6	virus	epithelium of small intestine	98	0	0	98	100
I27H1	baseline	healthy	spleen	107	0	0	107	100
I27H10	Calbicans	fungus	mesenteric lymph node	617	0	0	617	100
I27H2	baseline	healthy	lamina propria of mucosa of colon	247	0	0	247	100
I27H3	Calbicans	fungus	lamina propria of mucosa of colon	199	0	0	199	100
I27H4	Calbicans	fungus	lamina propria of mucosa of colon	170	0	0	170	100
I27H5	baseline	healthy	lung	552	0	0	552	100
I27H6	Calbicans	fungus	lung	586	0	0	586	100
I27H7	Calbicans	fungus	lung	570	0	0	570	100
I27H8	baseline	healthy	mesenteric lymph node	627	0	0	627	100
I27H9	Calbicans	fungus	mesenteric lymph node	598	0	0	598	100
I28H1	baseline	healthy	spleen	66	0	0	66	100
I28H2	baseline	healthy	lamina propria of mucosa of colon	192	0	0	192	100
I28H3	Crodentium	bacteria	lamina propria of mucosa of colon	177	0	0	177	100
I28H4	Crodentium	bacteria	lamina propria of mucosa of colon	214	0	0	214	100
I28H5	Tmuris	parasite	lamina propria of mucosa of colon	251	0	0	251	100
I28H6	Tmuris	parasite	lamina propria of mucosa of colon	106	0	0	106	100
I29H1	2mo	healthy	spleen	759	0	0	759	100
I29H2	2mo	healthy	spleen	650	0	0	650	100
I29H3	6mo	healthy	spleen	687	0	0	687	100
I29H4	6mo	healthy	spleen	833	0	0	833	100
I29H5	12mo	healthy	spleen	838	0	0	838	100
I29H6	12mo	healthy	spleen	744	0	0	744	100
I29H7	18mo	healthy	spleen	802	0	0	802	100
I29H8	18mo	healthy	spleen	733	0	0	733	100
I29H9	27mo	healthy	spleen	247	0	0	247	100
I2H1	baseline	healthy	blood	60	0	0	60	100
I2H2	baseline	healthy	blood	103	0	0	103	100
I2H3	baseline	healthy	spleen	286	0	0	286	100
I2H4	baseline	healthy	spleen	564	0	0	564	100
I2H5	baseline	healthy	bone marrow	265	0	0	265	100
I2H6	baseline	healthy	bone marrow	312	0	0	312	100
I2H7	baseline	healthy	thymus	124	0	0	124	100
I2H8	baseline	healthy	thymus	131	0	0	131	100
I30H1	baseline	healthy	spleen	229	0	0	229	100
I30H2	baseline	healthy	duodenal epithelium	48	0	0	48	100
I30H3	baseline	healthy	duodenal epithelium	48	0	0	48	100
I30H5	baseline	healthy	jejunal epithelium	59	0	0	59	100
I30H6	baseline	healthy	ileal epithelium	71	0	0	71	100
I30H7	baseline	healthy	ileal epithelium	95	0	0	95	100
I30H8	baseline	healthy	colonic epithelium	51	0	0	51	100
I30H9	baseline	healthy	colonic epithelium	43	0	0	43	100
I31H1	baseline	healthy	spleen	103	0	0	103	100
I31H10	baseline	healthy	ileal epithelium	127	0	0	127	100
I31H2	CeDtg	healthy	ileal epithelium	45	0	0	45	100
I31H3	CeDtg	healthy	ileal epithelium	89	0	0	89	100
I31H4	Ddvillin	healthy	ileal epithelium	181	0	0	181	100
I31H5	Ddvillin	healthy	ileal epithelium	162	0	0	162	100
I31H6	CeDtg_glia	autoimmunity	ileal epithelium	91	0	0	91	100
I31H7	CeDtg_glia	autoimmunity	ileal epithelium	100	0	0	100	100
I31H8	Ddvillin_glia	healthy	ileal epithelium	134	0	0	134	100
I31H9	Ddvillin_glia	healthy	ileal epithelium	88	0	0	88	100
I32H1	DSS	autoimmunity	lamina propria of mucosa of colon	82	0	0	82	100
I32H2	DSS	autoimmunity	lamina propria of mucosa of colon	129	0	0	129	100
I32H3	DSS	autoimmunity	lamina propria of mucosa of colon	56	0	0	56	100
I32H4	DSS	autoimmunity	lamina propria of mucosa of colon	107	0	0	107	100
I32H7	baseline	healthy	lamina propria of mucosa of colon	110	0	0	110	100
I33H1	baseline	healthy	spleen	221	0	0	221	100
I33H10	CtrachomatisL2_secondaryD5	bacteria	uterus	139	0	0	139	100
I33H2	baseline	healthy	uterus	72	0	0	72	100
I33H3	baseline	healthy	uterus	86	0	0	86	100
I33H4	CtrachomatisD_primaryD5	bacteria	uterus	437	0	0	437	100
I33H5	CtrachomatisD_primaryD15	bacteria	uterus	573	0	0	573	100
I33H6	CtrachomatisD_secondaryD3	bacteria	uterus	432	0	0	432	100
I33H7	CtrachomatisD_secondaryD5	bacteria	uterus	206	0	0	206	100
I33H8	CtrachomatisL2_primaryD5	bacteria	uterus	472	7	1.48	465	98.52
I33H9	CtrachomatisL2_primaryD15	bacteria	uterus	182	1	0.55	181	99.45
I35H1	baseline	healthy	spleen	249	0	0	249	100
I35H2	B16_ACT	tumor	skin of body	3668	610	16.63	3058	83.37
I35H3	B16_ACT	tumor	inguinal lymph node	2796	591	21.14	2205	78.86
I35H4	B16_ACTaPD1a41BB	tumor	skin of body	744	57	7.66	687	92.34
I35H5	B16_ACTaPD1a41BB	tumor	inguinal lymph node	2384	521	21.85	1863	78.15
I36H1	baseline	healthy	spleen	596	0	0	596	100
I36H10	LCMVarm_D7	virus	mediastinal lymph node	346	5	1.45	341	98.55
I36H2	LCMVarm_D7	virus	spleen	1378	15	1.09	1363	98.91
I36H3	LCMVarm_D7	virus	prostate gland	265	1	0.38	264	99.62
I36H4	LCMVarm_D7	virus	submandibular gland	54	2	3.7	52	96.3
I36H5	LCMVarm_D7	virus	bone marrow	358	4	1.12	354	98.88
I36H6	LCMVarm_D7	virus	mesenteric lymph node	729	4	0.55	725	99.45
I36H7	LCMVarm_D7	virus	epithelium of small intestine	930	33	3.55	897	96.45
I36H8	LCMVarm_D7	virus	lamina propria of small intestine	763	27	3.54	736	96.46
I36H9	LCMVarm_D7	virus	lung	2341	44	1.88	2297	98.12
I37H1	baseline	healthy	lamina propria of mucosa of colon	181	0	0	181	100
I37H10	mother_30dpp	healthy	ileum lamina propria	37	0	0	37	100
I37H2	mother_E6.5	healthy	lamina propria of mucosa of colon	220	0	0	220	100
I37H3	baseline	healthy	ileum lamina propria	31	0	0	31	100
I37H4	mother_E18.5	healthy	lamina propria of mucosa of colon	131	0	0	131	100
I37H5	mother_30dpp	healthy	lamina propria of mucosa of colon	232	0	0	232	100
I37H6	mother_E12.5	healthy	lamina propria of mucosa of colon	241	0	0	241	100
I37H7	mother_E6.5	healthy	ileum lamina propria	254	0	0	254	100
I37H8	mother_E12.5	healthy	ileum lamina propria	305	0	0	305	100
I37H9	mother_E18.5	healthy	ileum lamina propria	263	0	0	263	100
I38H1	baseline	healthy	spleen	523	0	0	523	100
I38H10	LCMVarm_D30	virus	mediastinal lymph node	1097	7	0.64	1090	99.36
I38H2	LCMVarm_D30	virus	spleen	572	31	5.42	541	94.58
I38H3	LCMVarm_D30	virus	prostate gland	565	192	33.98	373	66.02
I38H4	LCMVarm_D30	virus	submandibular gland	1160	365	31.47	795	68.53
I38H5	LCMVarm_D30	virus	bone marrow	684	21	3.07	663	96.93
I38H6	LCMVarm_D30	virus	mesenteric lymph node	1040	26	2.5	1014	97.5
I38H7	LCMVarm_D30	virus	epithelium of small intestine	264	34	12.88	230	87.12
I38H8	LCMVarm_D30	virus	lamina propria of small intestine	310	49	15.81	261	84.19
I39H1	baseline	healthy	uterus	49	0	0	49	100
I39H10	mother_30dpp	healthy	spleen	295	0	0	295	100
I39H2	mother_E6.5	healthy	decidua	129	0	0	129	100
I39H3	mother_E12.5	healthy	decidua	398	0	0	398	100
I39H4	mother_E18.5	healthy	decidua	77	0	0	77	100
I39H5	mother_30dpp	healthy	uterus	250	0	0	250	100
I39H6	baseline	healthy	spleen	458	0	0	458	100
I39H7	mother_E6.5	healthy	spleen	284	0	0	284	100
I39H8	mother_E12.5	healthy	spleen	240	0	0	240	100
I39H9	mother_E18.5	healthy	spleen	325	0	0	325	100
I3H1	baseline	healthy	spleen	126	0	0	126	100
I3H10	baseline	healthy	liver	512	0	0	512	100
I3H2	baseline	healthy	kidney	416	0	0	416	100
I3H4	baseline	healthy	kidney	91	0	0	91	100
I3H5	baseline	healthy	lung	784	0	0	784	100
I3H6	baseline	healthy	lung	666	0	0	666	100
I3H7	baseline	healthy	kidney	344	0	0	344	100
I3H8	baseline	healthy	kidney	141	0	0	141	100
I3H9	baseline	healthy	liver	813	0	0	813	100
I40H1	baseline	healthy	spleen	612	1	0.16	611	99.84
I40H10	LCMVarm_D60	virus	mediastinal lymph node	1122	14	1.25	1108	98.75
I40H2	LCMVarm_D60	virus	spleen	1122	35	3.12	1087	96.88
I40H3	LCMVarm_D60	virus	prostate gland	599	145	24.21	454	75.79
I40H4	LCMVarm_D60	virus	submandibular gland	934	230	24.63	704	75.37
I40H5	LCMVarm_D60	virus	bone marrow	1070	34	3.18	1036	96.82
I40H6	LCMVarm_D60	virus	mesenteric lymph node	917	3	0.33	914	99.67
I40H7	LCMVarm_D60	virus	epithelium of small intestine	180	5	2.78	175	97.22
I40H8	LCMVarm_D60	virus	lamina propria of small intestine	241	18	7.47	223	92.53
I43H1	baseline	healthy	spleen	30	0	0	30	100
I44H10	dirty_2m	multiinfection	spleen	657	0	0	657	100
I44H12	dirty_2m	multiinfection	spleen	733	0	0	733	100
I44H14	dirty_2m	multiinfection	spleen	577	0	0	577	100
I44H15	dirty_2m	multiinfection	spleen	608	0	0	608	100
I44H2	baseline	healthy	spleen	680	0	0	680	100
I44H3	dirty_2w	multiinfection	spleen	660	0	0	660	100
I44H6	dirty_2w	multiinfection	spleen	593	0	0	593	100
I44H8	dirty_2w	multiinfection	spleen	374	0	0	374	100
I44H9	dirty_2w	multiinfection	spleen	438	0	0	438	100
I45H1	baseline	healthy	spleen	154	0	0	154	100
I45H10	dirty_2m_LCMVarm_D7	virus	spleen	913	911	99.78	2	0.22
I45H12	dirty_2m_LCMVarm_D30	virus	spleen	1734	1734	100	0	0
I45H14	dirty_2m_LCMVarm_D30	virus	spleen	2136	2135	99.95	1	0.05
I45H15	dirty_2m_LCMVarm_D30	virus	spleen	1620	1619	99.94	1	0.06
I45H2	LCMVarm_D30	virus	spleen	1955	1950	99.74	5	0.26
I45H3	LCMVarm_D30	virus	spleen	1576	1574	99.87	2	0.13
I45H6	LCMVarm_D30	virus	spleen	1625	1621	99.75	4	0.25
I45H8	dirty_2m_LCMVarm_D7	virus	spleen	1839	1836	99.84	3	0.16
I45H9	dirty_2m_LCMVarm_D7	virus	spleen	1422	1420	99.86	2	0.14
I46H10	VV_D80	virus	skin of back, right flank	2322	0	0	2322	100
I46H12	VV_D80	virus	inguinal lymph node;axillary lymph node;brachial lymph node	949	0	0	949	100
I46H13	VV_D80	virus	spleen	74	0	0	74	100
I46H14	VV_D80	virus	spleen	323	0	0	323	100
I46H15	baseline	healthy	spleen	349	0	0	349	100
I46H4	VV_D80	virus	inguinal lymph node;axillary lymph node;brachial lymph node	625	0	0	625	100
I46H7	VV_D80	virus	inguinal lymph node;axillary lymph node;brachial lymph node	827	0	0	827	100
I46H8	VV_D80	virus	inguinal lymph node;axillary lymph node;brachial lymph node	491	0	0	491	100
I46H9	VV_D80_AntigenExperienced	virus	skin of back, left flank	66	0	0	66	100
I47H1	baseline	healthy	spleen	143	0	0	143	100
I47H16	MTB_49w	bacteria	lung	217	0	0	217	100
I47H2	MTB_49w	bacteria	lung	358	0	0	358	100
I47H3	MTB_49w	bacteria	lung	452	0	0	452	100
I47H5	MTB_49w	bacteria	lung	358	0	0	358	100
I47H6	MTB_20w	bacteria	lung	263	0	0	263	100
I47H7	MTB_20w	bacteria	lung	332	0	0	332	100
I47H8	MTB_20w	bacteria	lung	285	0	0	285	100
I47H9	MTB_20w	bacteria	lung	222	0	0	222	100
I48H1	baseline	healthy	spleen	649	0	0	649	100
I48H10	LCMVcl13_D60	virus	spleen	330	29	8.79	301	91.21
I48H2	LCMVcl13_D8	virus	spleen	901	181	20.09	720	79.91
I48H3	LCMVcl13_D8	virus	spleen	813	138	16.97	675	83.03
I48H4	LCMVcl13_D8	virus	spleen	972	185	19.03	787	80.97
I48H5	LCMVcl13_D27	virus	spleen	528	20	3.79	508	96.21
I48H6	LCMVcl13_D27	virus	spleen	419	37	8.83	382	91.17
I48H7	LCMVcl13_D27	virus	spleen	623	60	9.63	563	90.37
I48H8	LCMVcl13_D60	virus	spleen	245	30	12.24	215	87.76
I48H9	LCMVcl13_D60	virus	spleen	238	14	5.88	224	94.12
I49H1	baseline	healthy	spleen	87	0	0	87	100
I49H2	NOD	autoimmunity	spleen	778	0	0	778	100
I49H3	NOD	autoimmunity	spleen	666	0	0	666	100
I49H4	NOD	autoimmunity	pancreatic lymph node	736	0	0	736	100
I49H5	NOD	autoimmunity	pancreatic lymph node	591	0	0	591	100
I49H7	NOD	autoimmunity	endocrine pancreas	1201	0	0	1201	100
I50H1	LCMVarm_extravascular	virus	spleen	458	0	0	458	100
I50H2	LCMVarm_extravascular	virus	inguinal lymph node	231	0	0	231	100
I50H4	LCMVarm_extravascular	virus	lung	317	0	0	317	100
I50H5	LCMVarm_extravascular	virus	skin of external ear	49	0	0	49	100
I50H8	baseline	healthy	spleen	24	0	0	24	100
I51H1	LCMVarm_intravascular	virus	spleen	826	0	0	826	100
I51H2	LCMVarm_intravascular	virus	inguinal lymph node	211	0	0	211	100
I51H4	LCMVarm_intravascular	virus	lung	726	0	0	726	100
I51H5	LCMVarm_intravascular	virus	skin of external ear	222	0	0	222	100
I52H12	HDM_secondaryD30	allergy	mediastinal lymph node	482	0	0	482	100
I52H8	HDM_secondaryD3	allergy	mediastinal lymph node	84	0	0	84	100
I54H11	baseline	healthy	inguinal lymph node;axillary lymph node;brachial lymph node;cervical lymph node	21	0	0	21	100
I54H9	baseline	fungus	inguinal lymph node;axillary lymph node;brachial lymph node;cervical lymph node	27	0	0	27	100
I55H18	baseline	healthy	spleen	43	0	0	43	100
I56H11	MCMV	virus	liver	424	0	0	424	100
I56H13	MCMV	virus	liver	521	0	0	521	100
I56H17	MCMV	virus	submandibular gland	112	0	0	112	100
I56H18	MCMV	virus	submandibular gland	324	0	0	324	100
I56H2	baseline	healthy	spleen	48	0	0	48	100
I56H6	MCMV	virus	spleen	393	0	0	393	100
I56H7	baseline	healthy	liver	92	0	0	92	100
I56H9	baseline	healthy	liver	358	0	0	358	100
I58H3	PosSelected	healthy	thymus	79	79	100	0	0
I58H7	NoSelection	healthy	thymus	26	26	100	0	0
I59H1	baseline	healthy	spleen	81	0	0	81	100
I59H11	Toxo_D23	parasite	spleen	1479	0	0	1479	100
I59H4	Toxo_D9	parasite	spleen	193	0	0	193	100
I59H7	Toxo_D23	parasite	brain	706	0	0	706	100
I5H10	baseline	healthy	skin of back	85	0	0	85	100
I5H2	baseline	healthy	spleen	72	0	0	72	100
I5H5	baseline	healthy	skin of external ear	42	0	0	42	100
I5H7	baseline	healthy	skin of back	24	0	0	24	100
I5H8	baseline	healthy	skin of back	57	0	0	57	100
I5H9	baseline	healthy	skin of back	124	0	0	124	100
I60H1	baseline	healthy	spleen	21	0	0	21	100
I60H13	NegSelected	healthy	thymus	80	80	100	0	0
I60H2	PosSelected	healthy	thymus	485	485	100	0	0
I60H3	PreSelection	healthy	thymus	638	638	100	0	0
I61H22	MTB_6w	bacteria	lung	45	0	0	45	100
I61H3	MTB_6w	bacteria	lung	52	0	0	52	100
I61H4	MTB_6w	bacteria	lung	53	0	0	53	100
I61H5	MTB_6w	bacteria	lung	73	0	0	73	100
I64H1	baseline	healthy	spleen	663	0	0	663	100
I64H2	PDAC	tumor	pancreas	115	0	0	115	100
I64H3	PDAC	tumor	pancreas	155	0	0	155	100
I64H4	PDAC_SoyHFD	tumor	pancreas	139	0	0	139	100
I64H5	PDAC_SoyHFD	tumor	pancreas	29	0	0	29	100
I65H1	baseline	healthy	spleen	506	0	0	506	100
I65H2	PDAC	tumor	pancreas	241	0	0	241	100
I65H3	PDAC	tumor	pancreas	255	0	0	255	100
I65H4	PDAC_aPD1aCTLA4	tumor	pancreas	370	0	0	370	100
I65H5	PDAC_aPD1aCTLA4	tumor	pancreas	522	0	0	522	100
I66H1	baseline	healthy	spleen	61	0	0	61	100
I66H2	MTB_6w	bacteria	lung	352	0	0	352	100
I66H3	MTB_6w	bacteria	lung	233	0	0	233	100
I66H4	MTB_6w	bacteria	lung	194	0	0	194	100
I66H5	MTB_6w	bacteria	lung	217	0	0	217	100
I66H6	MTB_3w	bacteria	lung	146	0	0	146	100
I66H7	MTB_3w	bacteria	lung	144	0	0	144	100
I66H8	MTB_3w	bacteria	lung	139	0	0	139	100
I66H9	MTB_3w	bacteria	lung	139	0	0	139	100
I67H1	baseline	healthy	spleen	98	0	0	98	100
I67H3	baseline	healthy	thymus	47	0	0	47	100
I68H10	Mfurfur	fungus	inguinal lymph node;axillary lymph node;brachial lymph node;cervical lymph node	415	0	0	415	100
I68H11	baseline	healthy	skin of external ear	89	0	0	89	100
I68H12	baseline	healthy	inguinal lymph node;axillary lymph node;brachial lymph node;cervical lymph node	410	0	0	410	100
I68H16	Mfurfur	fungus	spleen	329	0	0	329	100
I68H3	baseline	healthy	inguinal lymph node;axillary lymph node;brachial lymph node;cervical lymph node	531	0	0	531	100
I69H1	baseline	healthy	spleen	700	0	0	700	100
I69H4	GBMmes_aPD1aCTLA4	tumor	brain	86	0	0	86	100
I69H6	GBMpron_aPD1aCTLA4	tumor	brain	32	0	0	32	100
I6H1	baseline	healthy	inguinal lymph node	242	0	0	242	100
I6H10	baseline	healthy	mediastinal lymph node	263	0	0	263	100
I6H2	baseline	healthy	inguinal lymph node	253	0	0	253	100
I6H3	baseline	healthy	axillary lymph node	276	0	0	276	100
I6H4	baseline	healthy	axillary lymph node	227	0	0	227	100
I6H5	baseline	healthy	mesenteric lymph node	54	0	0	54	100
I6H6	baseline	healthy	mesenteric lymph node	216	0	0	216	100
I6H7	baseline	healthy	cervical lymph node	60	0	0	60	100
I6H8	baseline	healthy	cervical lymph node	225	0	0	225	100
I6H9	baseline	healthy	mediastinal lymph node	258	0	0	258	100
I70H0	baseline	healthy	spleen	704	0	0	704	100
I73H20	VV_D63_AntigenExperienced	virus	inguinal lymph node,left	339	0	0	339	100
I73H22	VV_D63_bystander	virus	inguinal lymph node,right	327	0	0	327	100
I74H10	ACT_D10	healthy	spleen	236	0	0	236	100
I74H11	Foxp3mutant_D28	autoimmunity	spleen	175	0	0	175	100
I74H12	D28	healthy	spleen	260	0	0	260	100
I74H13	Foxp3mutant_D28	autoimmunity	lamina propria of mucosa of colon	341	0	0	341	100
I74H14	Foxp3mutant_D28	autoimmunity	lamina propria of mucosa of colon	445	0	0	445	100
I74H15	Foxp3mutant_D28	autoimmunity	lung	350	0	0	350	100
I74H16	Foxp3mutant_D28	autoimmunity	lung	87	0	0	87	100
I74H17	D28	healthy	lamina propria of mucosa of colon	49	0	0	49	100
I74H18	D28	healthy	lung	80	0	0	80	100
I74H20	baseline	healthy	spleen	44	0	0	44	100
I74H7	Foxp3mutant_D10	autoimmunity	spleen	246	0	0	246	100
I74H8	D10	healthy	spleen	240	0	0	240	100
I74H9	Foxp3mutant_ACT_D10	autoimmunity	spleen	183	0	0	183	100
I75H1	baseline	healthy	peritoneal cavity	91	0	0	91	100
I75H10	baseline	healthy	blood	650	0	0	650	100
I75H11	baseline	healthy	spleen	105	0	0	105	100
I75H2	baseline	healthy	peritoneal cavity	176	0	0	176	100
I75H21	LCMVarm_intravascularsurveilling	virus	skin of external ear	34	0	0	34	100
I75H22	LCMVarm_intravascularcirculating	virus	skin of external ear	112	0	0	112	100
I75H3	baseline	healthy	peritoneal cavity	64	0	0	64	100
I75H6	baseline	healthy	blood	407	0	0	407	100
I75H9	baseline	healthy	blood	520	0	0	520	100
I76H1	baseline	healthy	peritoneal cavity	51	0	0	51	100
I76H10	baseline	healthy	blood	354	0	0	354	100
I76H11	baseline	healthy	spleen	95	0	0	95	100
I76H2	baseline	healthy	peritoneal cavity	68	0	0	68	100
I76H6	baseline	healthy	blood	214	0	0	214	100
I76H9	baseline	healthy	blood	278	0	0	278	100
I77H1	CtrachomatisL2_secondaryD5	bacteria	uterus	169	11	6.51	158	93.49
I77H11	CtrachomatisL2_secondaryD3	bacteria	uterus	227	11	4.85	216	95.15
I77H13	CtrachomatisL2_primaryD5	bacteria	uterus	223	5	2.24	218	97.76
I77H14	CtrachomatisD_primaryD15	bacteria	uterus	78	1	1.28	77	98.72
I77H15	CtrachomatisD_secondaryD3	bacteria	uterus	181	2	1.1	179	98.9
I77H16	CtrachomatisD_primaryD5	bacteria	uterus	170	4	2.35	166	97.65
I77H17	CtrachomatisD_secondaryD5	bacteria	uterus	175	0	0	175	100
I77H18	CtrachomatisD_secondaryD5	bacteria	uterus	53	0	0	53	100
I77H19	CtrachomatisD_primaryD5	bacteria	uterus	220	3	1.36	217	98.64
I77H2	CtrachomatisL2_primaryD15	bacteria	uterus	58	0	0	58	100
I77H20	CtrachomatisL2_secondaryD5	bacteria	uterus	143	12	8.39	131	91.61
I77H21	baseline	healthy	spleen	167	0	0	167	100
I77H23	CtrachomatisL2_primaryD5	bacteria	uterus	214	7	3.27	207	96.73
I77H3	CtrachomatisL2_secondaryD3	bacteria	uterus	196	8	4.08	188	95.92
I77H7	CtrachomatisD_secondaryD3	bacteria	uterus	196	3	1.53	193	98.47
I77H9	CtrachomatisD_primaryD15	bacteria	uterus	140	1	0.71	139	99.29
I78H1	baseline	healthy	spleen	158	0	0	158	100
I78H10	baseline	healthy	lamina propria of mucosa of colon	28	0	0	28	100
I78H13	baseline	healthy	lamina propria of mucosa of colon	458	0	0	458	100
I78H2	Tmuris	parasite	colonic epithelium	67	0	0	67	100
I78H3	Tmuris	parasite	colonic epithelium	63	0	0	63	100
I78H4	Tmuris	parasite	colonic epithelium	24	0	0	24	100
I78H8	Tmuris	parasite	lamina propria of mucosa of colon	60	0	0	60	100
I78H9	Tmuris	parasite	lamina propria of mucosa of colon	80	0	0	80	100
I79H1	baseline	healthy	spleen	46	0	0	46	100
I79H10	MNVCR6_adult	virus	lamina propria of small intestine	44	0	0	44	100
I79H13	MNVCR6_infant	virus	lamina propria of small intestine	68	0	0	68	100
I79H5	MNVCR6_adult	virus	epithelium of small intestine	27	27	100	0	0
I7H1	baseline	healthy	blood	901	0	0	901	100
I7H2	baseline	healthy	spleen	925	0	0	925	100
I7H3	baseline	healthy	bone marrow	1363	0	0	1363	100
I7H4	baseline	healthy	axillary lymph node	1183	0	0	1183	100
I7H6	baseline	healthy	inguinal lymph node	1213	0	0	1213	100
I80H1	baseline	healthy	spleen	92	0	0	92	100
I80H11	MNVCR6_adult	virus	lamina propria of small intestine	111	0	0	111	100
I80H21	MNVCR6_infant	virus	lamina propria of small intestine	112	0	0	112	100
I80H4	MNVCR6_adult	virus	epithelium of small intestine	31	31	100	0	0
I80H5	MNVCR6_adult	virus	epithelium of small intestine	54	0	0	54	100
I80H7	MNVCR6_infant	virus	epithelium of small intestine	53	0	0	53	100
I81H11	HDM_secondaryD3	allergy	mediastinal lymph node	202	0	0	202	100
I81H12	HDM_secondaryD3	allergy	mediastinal lymph node	181	0	0	181	100
I81H14	HDM_primaryD5	allergy	lung	84	0	0	84	100
I81H17	HDM_primaryD5	allergy	mediastinal lymph node	184	0	0	184	100
I81H18	HDM_primaryD5	allergy	mediastinal lymph node	99	0	0	99	100
I81H2	HDM_secondaryD3	allergy	lung	49	0	0	49	100
I81H20	baseline	healthy	spleen	174	0	0	174	100
I81H3	HDM_secondaryD3	allergy	lung	85	0	0	85	100
I81H5	HDM_secondaryD3	allergy	mediastinal lymph node	126	0	0	126	100
I81H6	HDM_secondaryD3	allergy	mediastinal lymph node	172	0	0	172	100
I81H8	HDM_secondaryD3	allergy	lung	59	0	0	59	100
I82H1	baseline	healthy	spleen	33	0	0	33	100
I85H1	baseline	healthy	spleen	56	0	0	56	100
I85H11	baseline	healthy	spleen	296	0	0	296	100
I85H12	baseline	healthy	spleen	167	0	0	167	100
I85H14	baseline	healthy	spleen	127	0	0	127	100
I85H15	baseline	healthy	spleen	266	0	0	266	100
I85H16	baseline	healthy	spleen	172	0	0	172	100
I85H17	baseline	healthy	spleen	132	0	0	132	100
I85H18	baseline	healthy	spleen	31	0	0	31	100
I85H19	baseline	healthy	spleen	66	0	0	66	100
I85H2	baseline	healthy	spleen	125	0	0	125	100
I85H21	baseline	healthy	spleen	31	0	0	31	100
I85H22	baseline	healthy	spleen	1246	0	0	1246	100
I85H3	baseline	healthy	spleen	204	0	0	204	100
I85H4	baseline	healthy	spleen	83	0	0	83	100
I85H9	baseline	healthy	spleen	31	0	0	31	100
I87H2	HeartTransplant_rejection_D11	allotransplant	spleen;inguinal lymph node;axillary lymph node;brachial lymph node;mesenteric lymph node	299	0	0	299	100
I87H4	HeartTransplant_rejection_D11	allotransplant	spleen;inguinal lymph node;axillary lymph node;brachial lymph node;mesenteric lymph node	150	0	0	150	100
I87H6	HeartTransplant_tolerance_D30	allotransplant	spleen;inguinal lymph node;axillary lymph node;brachial lymph node;mesenteric lymph node	398	0	0	398	100
I87H8	HeartTransplant_rejection_D30	allotransplant	spleen;inguinal lymph node;axillary lymph node;brachial lymph node;mesenteric lymph node	316	0	0	316	100
I88H1	baseline	healthy	spleen	162	0	0	162	100
I88H10	baseline	healthy	lung	183	0	0	183	100
I88H11	baseline	healthy	lung	345	0	0	345	100
I88H2	baseline	healthy	spleen	297	0	0	297	100
I88H3	baseline	healthy	spleen	398	0	0	398	100
I88H4	baseline	healthy	inguinal lymph node;axillary lymph node;mesenteric lymph node	28	0	0	28	100
I88H5	baseline	healthy	inguinal lymph node;axillary lymph node;mesenteric lymph node	67	0	0	67	100
I88H6	baseline	healthy	thymus	46	0	0	46	100
I88H7	baseline	healthy	thymus	48	0	0	48	100
I88H8	baseline	healthy	liver	106	0	0	106	100
I88H9	baseline	healthy	liver	112	0	0	112	100
I8H4	baseline	healthy	lung	921	0	0	921	100
I8H5	baseline	healthy	liver	737	0	0	737	100
I8H6	baseline	healthy	kidney	778	0	0	778	100
I8H7	baseline	healthy	colonic epithelium	80	0	0	80	100
I8H8	baseline	healthy	epithelium of small intestine	56	0	0	56	100
I90H1	baseline	healthy	ileum lamina propria	119	0	0	119	100
I90H11	baseline	healthy	spleen	438	0	0	438	100
I90H12	mother_E6.5	healthy	spleen	448	0	0	448	100
I90H13	mother_E12.5	healthy	spleen	411	0	0	411	100
I90H14	E15.5	healthy	placenta	289	0	0	289	100
I90H15	E15.5	healthy	placenta	276	0	0	276	100
I90H16	E15.5	healthy	placenta	212	0	0	212	100
I90H17	E15.5	healthy	placenta	142	0	0	142	100
I90H18	E18.5	healthy	placenta	271	0	0	271	100
I90H19	E18.5	healthy	placenta	251	0	0	251	100
I90H2	mother_E6.5	healthy	ileum lamina propria	104	0	0	104	100
I90H20	E18.5	healthy	placenta	271	0	0	271	100
I90H21	E18.5	healthy	placenta	269	0	0	269	100
I90H23	baseline	healthy	spleen	95	0	0	95	100
I90H3	mother_E12.5	healthy	ileum lamina propria	68	0	0	68	100
I90H4	mother_E18.5	healthy	spleen	377	0	0	377	100
I90H5	E12.5	healthy	placenta	237	0	0	237	100
I90H8	E12.5	healthy	placenta	231	0	0	231	100
I90H9	E12.5	healthy	placenta	253	0	0	253	100
I95H10	KP	tumor	mediastinal lymph node	58	1	1.72	57	98.28
I95H12	flu	virus	lung	102	22	21.57	80	78.43
I95H13	flu	virus	lung	106	1	0.94	105	99.06
I95H17	KP	tumor	lung	456	191	41.89	265	58.11
I95H18	KP	tumor	lung	73	20	27.4	53	72.6
I95H2	flu	virus	mediastinal lymph node	176	2	1.14	174	98.86
I95H20	baseline	healthy	spleen	69	0	0	69	100
I95H21	flu	virus	lung	420	227	54.05	193	45.95
I95H3	flu	virus	mediastinal lymph node	199	0	0	199	100
I95H4	flu	virus	mediastinal lymph node	208	5	2.4	203	97.6
I95H5	flu	virus	mediastinal lymph node	134	0	0	134	100
I95H9	KP	tumor	inguinal lymph node	89	4	4.49	85	95.51
I96H10	KP	tumor	mediastinal lymph node	76	4	5.26	72	94.74
I96H12	flu	virus	lung	168	43	25.6	125	74.4
I96H13	flu	virus	lung	125	7	5.6	118	94.4
I96H17	KP	tumor	lung	585	259	44.27	326	55.73
I96H18	KP	tumor	lung	107	40	37.38	67	62.62
I96H2	flu	virus	mediastinal lymph node	255	6	2.35	249	97.65
I96H20	baseline	healthy	spleen	110	0	0	110	100
I96H21	flu	virus	lung	644	348	54.04	296	45.96
I96H3	flu	virus	mediastinal lymph node	280	2	0.71	278	99.29
I96H4	flu	virus	mediastinal lymph node	285	4	1.4	281	98.6
I96H5	flu	virus	mediastinal lymph node	223	1	0.45	222	99.55
I96H9	KP	tumor	inguinal lymph node	136	6	4.41	130	95.59
I9H1	baseline	healthy	blood	550	0	0	550	100
I9H10	baseline	healthy	lamina propria of small intestine	222	0	0	222	100
I9H4	baseline	healthy	skin of back	31	0	0	31	100
I9H5	baseline	healthy	liver	505	0	0	505	100
I9H6	baseline	healthy	kidney	404	0	0	404	100
I9H9	baseline	healthy	lamina propria of mucosa of colon	315	0	0	315	100
