## Extended Data Table 3 for "A comprehensive reference of mouse CD8αβ T cell differentiation states"

### Sheet: Extended Data Table 3
Extended Data Table 3. List of external published CD8+ T cell datasets projected onto the immgenT reference using T-RBI.
GEO accession number	cell number	Perturbation	Study title	Pubmed ID	Authors	Journal	Year of publication
GSE122712	8760	LCMVcl13	Subsets of exhausted CD8(+) T cells differentially mediate tumor control and respond to checkpoint blockade	30778252	Miller et al.	Nature Immunology	2019
GSE129030	12135	naive	Transcriptome landscape of double negative T cells by single-cell RNA sequencing	34022742	Yang et al.	Journal of Autoimmunity	2021
GSE131535	8526	LCMVarm D8 / LCMVcl13	A TCF-1-centered transcriptional network drives an early binary effector versus exhausted CD8+ T cell fate decision	31606264	Chen et al.	Immunity	2019
GSE164978	19225	mixed	A unified atlas of CD8 T cell dysfunctional states in cancer and infection	33891860	Pritykin et al.	Molecular Cell	2021
GSE186164	14840	naive	The transcription factor LRF promotes integrin _7 expression by and gut homing of CD8__(+) intraepithelial lymphocyte precursors	35354951	Nie et al.	Nature Immunology	2022
GSE202543	23329	mixed tumors	FOXP1 and KLF2 reciprocally regulate checkpoints of stem-like to effector transition in CAR T cells	38012417	Zhu et al.	Nature Immunology	2024
GSE244487	10659	AAV-HBV mouse model	AAV-HBV mouse model shows similar exhaustion marker pattern to chronic HBV patients at single-cell level	40607392	Conceição-Neto et al.	Frontiers in immunology	2025
GSE109774	6550	aging	A single-cell transcriptomic atlas characterizes ageing tissues in the mouse	32669714	The Tabula Muris Consortium	Nature	2020
