## Extended Data Table 4 for "A comprehensive reference of mouse CD8αβ T cell differentiation states"

### Sheet: Extended Data Table 4
Extended Data Table 4. Performance metrics (sensitivity, specificity, PPV, and NPV) for CITE-seq-derived gating strategies across CD8+ T cell states.
populations	CD4	CD8A	CD8B	CD62L	CD44	IL7RA.CD127	CD31	ITAX.CD11C	KLRG1	CD94	CD73.5NTD	CD39	HAVCR2	GITR.CD357	CD103	CD49A	CD160	CD69	B220	median Sensitivity	median Specificity	median PPV	median NPV
CD8.A,CD8.B,CD8.D				p	n															0.8833	0.7962	0.9432	0.6552
CD8.C,CD8.E,CD8.F,CD8.wV				p	p															0.5584	0.9229	0.7306	0.7918
CD8.E,CD8.F				p	p	p	n								n					0.1294	1	0.8748	0.7088
CD8.C				p	p	n	p								n					NA	NA	NA	NA
CD8.wV				p	p	p	p								p					0.0401	0.9883	0.85	0.3601
CD8.G,CD8.H,CD8.I,CD8.J,CD8.K,CD8.Q,CD8.R,CD8.S				n	p															0.6634	0.9048	0.9496	0.5
CD8.G				n	p	p												n		NA	NA	NA	NA
CD8.I,CD8.J,CD8.K				n	p	n		p										n		0.2774	0.9474	0.799	0.5439
CD8.I				n	p	n		p	p	p								n		0.1277	0.9273	0.5885	0.7054
CD8.J				n	p	n		p	n	p								n		0.0291	0.9846	0.6667	0.6264
CD8.K				n	p	n		p	n	n								n		NA	NA	NA	NA
CD8.J,CD8.K				n	p	n		p	n									n		0.1688	0.9645	0.7692	0.6527
CD8.H,CD8.Q,CD8.R,CD8.S				n	p	n		n												0.3765	0.8725	0.7963	0.3784
CD8.H				n	p	n		n	p											0.1933	0.9909	0.8088	0.6933
CD8.Q,CD8.R,CD8.S				n	p	n		n	n											0.3545	0.8425	0.7692	0.4115
CD8.Q				n	p	n		n	n		p	n	n	n				p		0.0771	0.9829	0.7746	0.5879
CD8.R,CD8.S				n	p	n		n	n		n	p								0.2439	0.967	0.8223	0.6065
CD8.R				n	p	n		n	n		n	p	n	n	n	n				0.1535	0.9909	0.875	0.6405
CD8.S				n	p	n		n	n		n	p	p	p	n	n				0	1	0.6714	0.7089
CD8.T				n	n												p		p	0.6607	0.9615	0.925	0.7206
CD8.wX				n	n		p										n		n
