## Extended Data Table 5 for "A comprehensive reference of mouse CD8αβ T cell differentiation states"

### Sheet: Extended Data Table 5
Extended Data Table 5. Correspondence between immgenT clusters and common annotations.
immgenT clusters	Rest/Act		Previous subsets	Comments	Figures (immgenT-CD8)
CD8.A	rest/nve	CD62L+ CD44-	naive		Figure 2 and Extended Data Fig. 1,6
CD8.B	rest/nve	CD62L+ CD44-	naive		Figure 2 and Extended Data Fig. 1,6
CD8.C	rest/exper	CD62L+ CD44+	Tpex (Ly108+, CD39-, TIM-3-)		Figure 2,6 and Extended Data Fig. 6
CD8.D	rest/nve	CD62L+ CD44low	CD62L+ CD44low		Figure 2 and Extended Data Fig. 6
CD8.E	rest/exper	CD62L+ CD44+	Tcm, Tcm-like, virtual memory, memory-phenotype		Figure 2,4 and Extended Data Fig. 3,6
CD8.F	rest/exper	CD62L+ CD44+	Similar to CD8.E with interferon-stimulated features		Figure 2,4 and Extended Data Fig. 3,6
CD8.G	act/exper	CD62L- CD44+	MPEC, Tem		Figure 2,4 and Extended Data Fig. 3,6
CD8.H	act/exper	CD62L- CD44+	LLEC, t-Tem, KLR-exhausted, KLRG1+		Figure 2,4 and Extended Data Fig. 3,6
CD8.I	act/exper	CD62L- CD44+ CD11c+	SLEC (KLRG1+), TE		Figure 2,3 and Extended Data Fig. 2,6
CD8.J	act/exper	CD62L- CD44+ CD11c+	Effector (KLRG1int/-, CX3CR1int)		Figure 2,3 and Extended Data Fig. 2,6
CD8.K	act/exper	CD62L- CD44+ CD11c+	Similar to CD8.J with proliferating features (KLRG1int/-, CX3CR1int)		Figure 2,3 and Extended Data Fig. 2,6
CD8.P	act/exper	CD62L- CD44+	proliferating		Figure 2
CD8.Q	act/exper	CD62L- CD44+	Trm and exhausted/dysfunctional (Trm-like) (Ly108-, CD39-, TIM-3-)		Figure 2,5,6 and Extended Data Fig. 4,5,6
CD8.R	act/exper	CD62L- CD44+	exhausted/dysfunctional (Ly108-, CD39+, TIM-3int)		Figure 2,6 and Extended Data Fig. 5,6
CD8.S	act/exper	CD62L- CD44+	terminally exhausted/dysfunctional (Ly108-, CD39+, TIM-3+)		Figure 2,6 and Extended Data Fig. 5,6
CD8.T	act/exper	CD62L- CD44int	CD8ab+ intestinal IEL		Figure 2 and Extended Data Fig. 4,6
CD8.wM			provisional, unclear
CD8.wU			provisional, unclear
CD8.wV			provisional, unclear
CD8.wX			provisional, unclear
CD8.wY			provisional, unclear
Comments
Please use the immgenT website to map your favorite markers: gene expression in the MDE and flow-like genomics with CITE-seq in the Rosetta app, immgenT skyline (single gene expression), or T-RBI if you have single cell data.
