## Extended Data Table 6 for "A comprehensive reference of mouse CD8αβ T cell differentiation states"

### Sheet: Extended Data Table 6
Extended Data Table 6. CITE-seq-guided flow-cytometry-like gating strategies for identifying CD8.Q T cell state.
populations	CD4	CD8A	CD8B	CD62L	CD44	IL7RA.CD127	CD31	ITAX.CD11C	KLRG1	CD94	CD73.5NTD	CD39	HAVCR2	GITR.CD357	CD103	CD49A	B220	CD69	CD55.DAF	CD103|CD49A	median Sensitivity	median Specificity	median PPV	median NPV
CD8.Q_s1				n	p													p		p	0.4437	0.8824	0.7336	0.6793
CD8.Q_s5				n	p						p	n						p		p	0.1824	0.9544	0.7868	0.6256
CD8.Q_s6				n	p						p	n						p			0.2148	0.9256	0.6818	0.6135
