## Extended Data Table 7 for "A comprehensive reference of mouse CD8αβ T cell differentiation states"

### Sheet: Extended Data Table 7
Extended Data Table 7. Distribution of original cluster annotations from a published dataset of intrahepatic CD8+ T cells in an HBV mouse model across immgenT-CD8 T cell clusters.
Predicted_Cluster	External_Annotation	Cells_in_Cluster	Total_Cells_in_External_Anno	Percent_Captured
CD8.R	CD8+T-Exhaustion	457	512	89.2578
CD8.Q	CD8+T-Cytotoxic	404	492	82.1138
CD8.E	CD8+T-Memory	1202	1513	79.4448
CD8.G	CD8+T-PreExhaustion	356	603	59.0381
CD8.H	CD8+T-Effector	358	622	57.5563
CD8.B	CD8+naive	3078	5813	52.9503
CD8.A	CD8+naive	2308	5813	39.7041
CD8.J	CD8+T-Effector	169	622	27.1704
CD8.H	CD8+T-PreExhaustion	124	603	20.5638
CD8.R	CD8+T-Cytotoxic	64	492	13.0081
CD8.R	CD8+T-PreExhaustion	58	603	9.61857
CD8.D	CD8+T-Memory	130	1513	8.5922
CD8.G	CD8+T-Memory	89	1513	5.88235
CD8.Q	CD8+T-Exhaustion	29	512	5.66406
CD8.P	CD8+T-Effector	35	622	5.62701
CD8.J	CD8+T-PreExhaustion	28	603	4.64345
CD8.I	CD8+T-Effector	19	622	3.05466
CD8.E	CD8+naive	159	5813	2.73525
CD8.H	CD8+T-Exhaustion	14	512	2.73438
CD8.G	CD8+T-Effector	15	622	2.41158
CD8.Q	CD8+T-PreExhaustion	13	603	2.15589
CD8.H	CD8+T-Cytotoxic	10	492	2.03252
CD8.F	CD8+T-Memory	28	1513	1.85063
CD8.A	CD8+T-Memory	26	1513	1.71844
CD8.R	CD8+T-Effector	10	622	1.60772
CD8.B	CD8+T-Memory	23	1513	1.52016
CD8.wX	CD8+T-PreExhaustion	8	603	1.3267
CD8.Q	CD8+naive	72	5813	1.2386
CD8.C	CD8+naive	71	5813	1.2214
CD8.E	CD8+T-PreExhaustion	6	603	0.995025
CD8.G	CD8+T-Exhaustion	5	512	0.976562
CD8.K	CD8+T-Effector	6	622	0.96463
CD8.D	CD8+naive	53	5813	0.91175
CD8.D	CD8+T-Effector	4	622	0.643087
CD8.G	CD8+naive	37	5813	0.636504
CD8.J	CD8+T-Cytotoxic	3	492	0.609756
CD8.C	CD8+T-PreExhaustion	3	603	0.497512
CD8.C	CD8+T-Memory	7	1513	0.462657
CD8.D	CD8+T-Cytotoxic	2	492	0.406504
CD8.G	CD8+T-Cytotoxic	2	492	0.406504
CD8.P	CD8+T-Cytotoxic	2	492	0.406504
CD8.wM	CD8+T-Cytotoxic	2	492	0.406504
CD8.wX	CD8+T-Cytotoxic	2	492	0.406504
CD8.D	CD8+T-Exhaustion	2	512	0.390625
CD8.J	CD8+T-Exhaustion	2	512	0.390625
CD8.S	CD8+T-Exhaustion	2	512	0.390625
CD8.A	CD8+T-PreExhaustion	2	603	0.331675
CD8.D	CD8+T-PreExhaustion	2	603	0.331675
CD8.P	CD8+T-PreExhaustion	2	603	0.331675
CD8.wM	CD8+T-Effector	2	622	0.321543
CD8.R	CD8+naive	16	5813	0.275245
CD8.A	CD8+T-Cytotoxic	1	492	0.203252
CD8.P	CD8+T-Memory	3	1513	0.198282
CD8.R	CD8+T-Memory	3	1513	0.198282
CD8.P	CD8+T-Exhaustion	1	512	0.195312
CD8.wU	CD8+T-PreExhaustion	1	603	0.165837
CD8.C	CD8+T-Effector	1	622	0.160772
CD8.E	CD8+T-Effector	1	622	0.160772
CD8.Q	CD8+T-Effector	1	622	0.160772
CD8.S	CD8+T-Effector	1	622	0.160772
CD8.J	CD8+naive	7	5813	0.12042
CD8.H	CD8+T-Memory	1	1513	0.0660939
CD8.J	CD8+T-Memory	1	1513	0.0660939
CD8.H	CD8+naive	3	5813	0.0516085
CD8.wM	CD8+naive	3	5813	0.0516085
CD8.F	CD8+naive	2	5813	0.0344056
CD8.wX	CD8+naive	2	5813	0.0344056
CD8.S	CD8+naive	1	5813	0.0172028
CD8.T	CD8+naive	1	5813	0.0172028
