## Extended Data Table 8 for "A comprehensive reference of mouse CD8αβ T cell differentiation states"

### Sheet: Extended Data Table 8
Extended Data Table 8. Distribution of original cluster annotations from a published CAR T cell dataset across immgenT-CD8 T cell clusters.
immgenT_cluster	authors'_cluster	cells_in_immgenT_cluster	percent_captured
CD8.A	Ifngr1+ TEX-like	3	0.198939
CD8.B	Ifngr1+ TEX-like	16	1.06101
CD8.C	Ifngr1+ TEX-like	75	4.97347
CD8.D	Ifngr1+ TEX-like	14	0.928382
CD8.E	Ifngr1+ TEX-like	305	20.2255
CD8.F	Ifngr1+ TEX-like	2	0.132626
CD8.G	Ifngr1+ TEX-like	123	8.1565
CD8.H	Ifngr1+ TEX-like	57	3.77984
CD8.I	Ifngr1+ TEX-like	2	0.132626
CD8.J	Ifngr1+ TEX-like	20	1.32626
CD8.P	Ifngr1+ TEX-like	17	1.12732
CD8.Q	Ifngr1+ TEX-like	555	36.8037
CD8.R	Ifngr1+ TEX-like	140	9.28382
CD8.S	Ifngr1+ TEX-like	133	8.81963
CD8.T	Ifngr1+ TEX-like	29	1.92308
CD8.wX	Ifngr1+ TEX-like	4	0.265252
CD8.wY	Ifngr1+ TEX-like	13	0.862069
CD8.A	ISG T cells	14	2.46914
CD8.C	ISG T cells	4	0.705467
CD8.D	ISG T cells	1	0.176367
CD8.E	ISG T cells	42	7.40741
CD8.F	ISG T cells	287	50.6173
CD8.G	ISG T cells	53	9.34744
CD8.H	ISG T cells	5	0.881834
CD8.I	ISG T cells	1	0.176367
CD8.J	ISG T cells	20	3.52734
CD8.K	ISG T cells	1	0.176367
CD8.P	ISG T cells	1	0.176367
CD8.Q	ISG T cells	18	3.1746
CD8.R	ISG T cells	103	18.1658
CD8.wM	ISG T cells	4	0.705467
CD8.wX	ISG T cells	2	0.352734
CD8.wY	ISG T cells	11	1.94004
CD8.A	Klf2+ TEX-like	5	0.677507
CD8.B	Klf2+ TEX-like	9	1.21951
CD8.C	Klf2+ TEX-like	38	5.14905
CD8.D	Klf2+ TEX-like	20	2.71003
CD8.E	Klf2+ TEX-like	227	30.7588
CD8.F	Klf2+ TEX-like	6	0.813008
CD8.G	Klf2+ TEX-like	107	14.4986
CD8.H	Klf2+ TEX-like	38	5.14905
CD8.I	Klf2+ TEX-like	1	0.135501
CD8.J	Klf2+ TEX-like	5	0.677507
CD8.K	Klf2+ TEX-like	1	0.135501
CD8.P	Klf2+ TEX-like	7	0.948509
CD8.Q	Klf2+ TEX-like	216	29.2683
CD8.R	Klf2+ TEX-like	22	2.98103
CD8.S	Klf2+ TEX-like	16	2.16802
CD8.T	Klf2+ TEX-like	7	0.948509
CD8.wU	Klf2+ TEX-like	2	0.271003
CD8.wX	Klf2+ TEX-like	7	0.948509
CD8.wY	Klf2+ TEX-like	4	0.542005
CD8.A	Nr4a1+ TEX-like	1	0.0682594
CD8.B	Nr4a1+ TEX-like	14	0.955631
CD8.C	Nr4a1+ TEX-like	33	2.25256
CD8.D	Nr4a1+ TEX-like	637	43.4812
CD8.E	Nr4a1+ TEX-like	22	1.50171
CD8.F	Nr4a1+ TEX-like	3	0.204778
CD8.G	Nr4a1+ TEX-like	12	0.819113
CD8.H	Nr4a1+ TEX-like	203	13.8567
CD8.I	Nr4a1+ TEX-like	19	1.29693
CD8.J	Nr4a1+ TEX-like	207	14.1297
CD8.K	Nr4a1+ TEX-like	3	0.204778
CD8.P	Nr4a1+ TEX-like	30	2.04778
CD8.Q	Nr4a1+ TEX-like	25	1.70648
CD8.R	Nr4a1+ TEX-like	114	7.78157
CD8.S	Nr4a1+ TEX-like	112	7.64505
CD8.T	Nr4a1+ TEX-like	1	0.0682594
CD8.wM	Nr4a1+ TEX-like	3	0.204778
CD8.wX	Nr4a1+ TEX-like	12	0.819113
CD8.wY	Nr4a1+ TEX-like	14	0.955631
CD8.C	Proliferating I	1	0.127065
CD8.D	Proliferating I	8	1.01652
CD8.E	Proliferating I	116	14.7395
CD8.F	Proliferating I	2	0.25413
CD8.G	Proliferating I	22	2.79543
CD8.K	Proliferating I	3	0.381194
CD8.P	Proliferating I	630	80.0508
CD8.Q	Proliferating I	2	0.25413
CD8.R	Proliferating I	2	0.25413
CD8.wM	Proliferating I	1	0.127065
CD8.A	Proliferating II	1	0.420168
CD8.E	Proliferating II	5	2.10084
CD8.J	Proliferating II	3	1.2605
CD8.K	Proliferating II	182	76.4706
CD8.P	Proliferating II	47	19.7479
CD8.C	TEFF-like	10	0.286944
CD8.D	TEFF-like	3	0.0860832
CD8.E	TEFF-like	72	2.066
CD8.F	TEFF-like	4	0.114778
CD8.G	TEFF-like	642	18.4218
CD8.H	TEFF-like	562	16.1263
CD8.I	TEFF-like	332	9.52654
CD8.J	TEFF-like	1629	46.7432
CD8.K	TEFF-like	40	1.14778
CD8.P	TEFF-like	24	0.688666
CD8.Q	TEFF-like	82	2.35294
CD8.R	TEFF-like	50	1.43472
CD8.S	TEFF-like	5	0.143472
CD8.wM	TEFF-like	2	0.0573888
CD8.wU	TEFF-like	5	0.143472
CD8.wX	TEFF-like	1	0.0286944
CD8.wY	TEFF-like	22	0.631277
CD8.A	TEX-like	1	0.0392465
CD8.C	TEX-like	5	0.196232
CD8.D	TEX-like	26	1.02041
CD8.E	TEX-like	3	0.117739
CD8.F	TEX-like	11	0.431711
CD8.G	TEX-like	3	0.117739
CD8.H	TEX-like	10	0.392465
CD8.I	TEX-like	6	0.235479
CD8.J	TEX-like	226	8.8697
CD8.K	TEX-like	90	3.53218
CD8.P	TEX-like	306	12.0094
CD8.Q	TEX-like	309	12.1272
CD8.R	TEX-like	289	11.3422
CD8.S	TEX-like	1209	47.449
CD8.T	TEX-like	8	0.313972
CD8.wM	TEX-like	21	0.824176
CD8.wU	TEX-like	20	0.784929
CD8.wX	TEX-like	1	0.0392465
CD8.wY	TEX-like	4	0.156986
CD8.A	TNK-like	1	0.0447227
CD8.D	TNK-like	1	0.0447227
CD8.E	TNK-like	16	0.715564
CD8.G	TNK-like	8	0.357782
CD8.H	TNK-like	1451	64.8927
CD8.I	TNK-like	720	32.2004
CD8.J	TNK-like	25	1.11807
CD8.K	TNK-like	2	0.0894454
CD8.P	TNK-like	2	0.0894454
CD8.Q	TNK-like	2	0.0894454
CD8.wU	TNK-like	1	0.0447227
CD8.wY	TNK-like	7	0.313059
CD8.C	TRM-like	156	11.4119
CD8.D	TRM-like	12	0.877835
CD8.E	TRM-like	55	4.02341
CD8.F	TRM-like	2	0.146306
CD8.G	TRM-like	6	0.438917
CD8.H	TRM-like	6	0.438917
CD8.I	TRM-like	1	0.0731529
CD8.J	TRM-like	57	4.16971
CD8.P	TRM-like	10	0.731529
CD8.Q	TRM-like	899	65.7644
CD8.R	TRM-like	94	6.87637
CD8.S	TRM-like	33	2.41405
CD8.T	TRM-like	6	0.438917
CD8.wM	TRM-like	4	0.292612
CD8.wU	TRM-like	3	0.219459
CD8.wV	TRM-like	1	0.0731529
CD8.wX	TRM-like	20	1.46306
CD8.wY	TRM-like	2	0.146306
CD8.A	TS-like	66	1.00887
CD8.B	TS-like	52	0.794864
CD8.C	TS-like	185	2.82788
CD8.D	TS-like	130	1.98716
CD8.E	TS-like	3374	51.5744
CD8.F	TS-like	22	0.336289
CD8.G	TS-like	2189	33.4607
CD8.H	TS-like	112	1.71201
CD8.I	TS-like	6	0.0917151
CD8.J	TS-like	298	4.55518
CD8.K	TS-like	1	0.0152858
CD8.P	TS-like	7	0.107001
CD8.Q	TS-like	69	1.05472
CD8.R	TS-like	6	0.0917151
CD8.S	TS-like	1	0.0152858
CD8.T	TS-like	2	0.0305717
CD8.wM	TS-like	2	0.0305717
CD8.wU	TS-like	1	0.0152858
CD8.wV	TS-like	1	0.0152858
CD8.wX	TS-like	5	0.0764292
CD8.wY	TS-like	13	0.198716
