## Extended Data Table 9 for "A comprehensive reference of mouse CD8αβ T cell differentiation states"

### Sheet: Extended Data Table 9
Extended Data Table 9. Distribution of original cluster annotations from a published infection/tumor P14 CD8+ T cell dataset across immgenT-CD8 T cell clusters.
immgenT_cluster	authors'_cluster	cells_in_immgenT_cluster	percent_captured
CD8.D	EEC	1	0.694444
CD8.E	EEC	3	2.08333
CD8.G	EEC	6	4.16667
CD8.H	EEC	9	6.25
CD8.I	EEC	3	2.08333
CD8.J	EEC	25	17.3611
CD8.K	EEC	7	4.86111
CD8.P	EEC	58	40.2778
CD8.R	EEC	1	0.694444
CD8.wM	EEC	31	21.5278
CD8.A	MP	1	0.158983
CD8.B	MP	4	0.63593
CD8.C	MP	102	16.2162
CD8.D	MP	8	1.27186
CD8.E	MP	17	2.7027
CD8.G	MP	13	2.06677
CD8.H	MP	7	1.11288
CD8.I	MP	7	1.11288
CD8.J	MP	366	58.1876
CD8.K	MP	9	1.43084
CD8.P	MP	10	1.58983
CD8.Q	MP	5	0.794913
CD8.R	MP	1	0.158983
CD8.S	MP	3	0.476948
CD8.wM	MP	68	10.8108
CD8.wX	MP	8	1.27186
CD8.A	Naive	1625	49.9846
CD8.B	Naive	1154	35.4968
CD8.C	Naive	20	0.615195
CD8.D	Naive	39	1.19963
CD8.E	Naive	124	3.81421
CD8.F	Naive	1	0.0307598
CD8.G	Naive	1	0.0307598
CD8.P	Naive	1	0.0307598
CD8.Q	Naive	2	0.0615195
CD8.T	Naive	1	0.0307598
CD8.wM	Naive	283	8.70501
CD8.P	Prolif1	949	100
CD8.D	Prolif2	1	0.120627
CD8.E	Prolif2	4	0.482509
CD8.G	Prolif2	6	0.723764
CD8.H	Prolif2	12	1.44753
CD8.I	Prolif2	65	7.84077
CD8.J	Prolif2	101	12.1834
CD8.K	Prolif2	73	8.80579
CD8.P	Prolif2	559	67.4306
CD8.Q	Prolif2	1	0.120627
CD8.R	Prolif2	3	0.361882
CD8.S	Prolif2	1	0.120627
CD8.wM	Prolif2	3	0.361882
CD8.A	Tcm	4	0.141143
CD8.B	Tcm	40	1.41143
CD8.C	Tcm	7	0.247001
CD8.D	Tcm	1	0.0352858
CD8.E	Tcm	1126	39.7318
CD8.F	Tcm	7	0.247001
CD8.G	Tcm	1234	43.5427
CD8.H	Tcm	170	5.99859
CD8.I	Tcm	3	0.105857
CD8.J	Tcm	142	5.01059
CD8.K	Tcm	1	0.0352858
CD8.P	Tcm	4	0.141143
CD8.Q	Tcm	43	1.51729
CD8.R	Tcm	8	0.282287
CD8.wM	Tcm	33	1.16443
CD8.wY	Tcm	11	0.388144
CD8.C	TE	1	0.0394011
CD8.D	TE	6	0.236407
CD8.E	TE	10	0.394011
CD8.F	TE	1	0.0394011
CD8.G	TE	22	0.866824
CD8.H	TE	44	1.73365
CD8.I	TE	456	17.9669
CD8.J	TE	1505	59.2987
CD8.K	TE	331	13.0418
CD8.P	TE	72	2.83688
CD8.Q	TE	37	1.45784
CD8.R	TE	27	1.06383
CD8.S	TE	15	0.591017
CD8.wM	TE	10	0.394011
CD8.wY	TE	1	0.0394011
CD8.B	Tem	2	0.930233
CD8.E	Tem	14	6.51163
CD8.G	Tem	67	31.1628
CD8.H	Tem	75	34.8837
CD8.J	Tem	2	0.930233
CD8.P	Tem	1	0.465116
CD8.R	Tem	1	0.465116
CD8.wM	Tem	53	24.6512
CD8.A	Tex-eeff	1	0.0506073
CD8.B	Tex-eeff	2	0.101215
CD8.C	Tex-eeff	1	0.0506073
CD8.D	Tex-eeff	13	0.657895
CD8.H	Tex-eeff	6	0.303644
CD8.K	Tex-eeff	11	0.55668
CD8.P	Tex-eeff	1921	97.2166
CD8.R	Tex-eeff	6	0.303644
CD8.S	Tex-eeff	1	0.0506073
CD8.wM	Tex-eeff	14	0.708502
CD8.B	Tex-int	2	0.0977995
CD8.C	Tex-int	2	0.0977995
CD8.D	Tex-int	50	2.44499
CD8.F	Tex-int	4	0.195599
CD8.G	Tex-int	1	0.0488998
CD8.H	Tex-int	21	1.02689
CD8.I	Tex-int	6	0.293399
CD8.J	Tex-int	6	0.293399
CD8.K	Tex-int	28	1.36919
CD8.P	Tex-int	1848	90.3667
CD8.R	Tex-int	47	2.29829
CD8.S	Tex-int	18	0.880196
CD8.wM	Tex-int	11	0.537897
CD8.wX	Tex-int	1	0.0488998
CD8.B	Tex-KLR	2	0.0865426
CD8.C	Tex-KLR	1	0.0432713
CD8.D	Tex-KLR	4	0.173085
CD8.G	Tex-KLR	16	0.692341
CD8.H	Tex-KLR	541	23.4098
CD8.I	Tex-KLR	137	5.92817
CD8.J	Tex-KLR	327	14.1497
CD8.K	Tex-KLR	137	5.92817
CD8.P	Tex-KLR	1058	45.781
CD8.Q	Tex-KLR	13	0.562527
CD8.R	Tex-KLR	50	2.16357
CD8.S	Tex-KLR	6	0.259628
CD8.wM	Tex-KLR	19	0.822155
CD8.A	Tex-prog	9	0.715421
CD8.B	Tex-prog	25	1.98728
CD8.C	Tex-prog	421	33.4658
CD8.D	Tex-prog	72	5.72337
CD8.E	Tex-prog	54	4.29253
CD8.F	Tex-prog	3	0.238474
CD8.G	Tex-prog	37	2.94118
CD8.H	Tex-prog	2	0.158983
CD8.I	Tex-prog	2	0.158983
CD8.J	Tex-prog	229	18.2035
CD8.K	Tex-prog	14	1.11288
CD8.P	Tex-prog	260	20.6677
CD8.Q	Tex-prog	6	0.476948
CD8.R	Tex-prog	13	1.03339
CD8.S	Tex-prog	5	0.397456
CD8.T	Tex-prog	8	0.63593
CD8.wM	Tex-prog	35	2.78219
CD8.wX	Tex-prog	63	5.00795
CD8.I	Tex-prolif	1	0.934579
CD8.J	Tex-prolif	2	1.86916
CD8.K	Tex-prolif	17	15.8879
CD8.P	Tex-prolif	87	81.3084
CD8.D	Tex-term	7	0.576606
CD8.H	Tex-term	6	0.494234
CD8.I	Tex-term	23	1.89456
CD8.J	Tex-term	21	1.72982
CD8.K	Tex-term	19	1.56507
CD8.P	Tex-term	94	7.743
CD8.Q	Tex-term	73	6.01318
CD8.R	Tex-term	831	68.4514
CD8.S	Tex-term	112	9.2257
CD8.wM	Tex-term	28	2.30643
CD8.A	TIL Tex-eeff	6	1.09091
CD8.B	TIL Tex-eeff	2	0.363636
CD8.C	TIL Tex-eeff	6	1.09091
CD8.D	TIL Tex-eeff	273	49.6364
CD8.E	TIL Tex-eeff	26	4.72727
CD8.G	TIL Tex-eeff	30	5.45455
CD8.H	TIL Tex-eeff	22	4
CD8.I	TIL Tex-eeff	2	0.363636
CD8.J	TIL Tex-eeff	26	4.72727
CD8.K	TIL Tex-eeff	1	0.181818
CD8.P	TIL Tex-eeff	30	5.45455
CD8.Q	TIL Tex-eeff	48	8.72727
CD8.R	TIL Tex-eeff	13	2.36364
CD8.S	TIL Tex-eeff	19	3.45455
CD8.T	TIL Tex-eeff	1	0.181818
CD8.wM	TIL Tex-eeff	44	8
CD8.wX	TIL Tex-eeff	1	0.181818
CD8.A	TIL Tex-int	2	0.0657895
CD8.B	TIL Tex-int	3	0.0986842
CD8.C	TIL Tex-int	20	0.657895
CD8.D	TIL Tex-int	718	23.6184
CD8.E	TIL Tex-int	51	1.67763
CD8.F	TIL Tex-int	5	0.164474
CD8.G	TIL Tex-int	34	1.11842
CD8.H	TIL Tex-int	19	0.625
CD8.I	TIL Tex-int	20	0.657895
CD8.J	TIL Tex-int	351	11.5461
CD8.K	TIL Tex-int	190	6.25
CD8.P	TIL Tex-int	360	11.8421
CD8.Q	TIL Tex-int	449	14.7697
CD8.R	TIL Tex-int	138	4.53947
CD8.S	TIL Tex-int	551	18.125
CD8.T	TIL Tex-int	45	1.48026
CD8.wM	TIL Tex-int	75	2.46711
CD8.wY	TIL Tex-int	9	0.296053
CD8.A	TIL Tex-KLR	16	1.78971
CD8.B	TIL Tex-KLR	5	0.559284
CD8.C	TIL Tex-KLR	22	2.46085
CD8.D	TIL Tex-KLR	9	1.00671
CD8.E	TIL Tex-KLR	19	2.12528
CD8.G	TIL Tex-KLR	11	1.23043
CD8.H	TIL Tex-KLR	420	46.9799
CD8.I	TIL Tex-KLR	2	0.223714
CD8.J	TIL Tex-KLR	25	2.79642
CD8.K	TIL Tex-KLR	7	0.782998
CD8.P	TIL Tex-KLR	123	13.7584
CD8.Q	TIL Tex-KLR	65	7.27069
CD8.R	TIL Tex-KLR	96	10.7383
CD8.S	TIL Tex-KLR	17	1.90157
CD8.T	TIL Tex-KLR	3	0.33557
CD8.wM	TIL Tex-KLR	23	2.57271
CD8.wU	TIL Tex-KLR	31	3.46756
CD8.A	TIL Tex-prog	91	1.9943
CD8.B	TIL Tex-prog	85	1.86281
CD8.C	TIL Tex-prog	887	19.439
CD8.D	TIL Tex-prog	487	10.6728
CD8.E	TIL Tex-prog	656	14.3765
CD8.F	TIL Tex-prog	153	3.35306
CD8.G	TIL Tex-prog	159	3.48455
CD8.H	TIL Tex-prog	128	2.80517
CD8.I	TIL Tex-prog	19	0.416393
CD8.J	TIL Tex-prog	269	5.89524
CD8.K	TIL Tex-prog	9	0.197239
CD8.P	TIL Tex-prog	172	3.76945
CD8.Q	TIL Tex-prog	560	12.2726
CD8.R	TIL Tex-prog	276	6.04865
CD8.S	TIL Tex-prog	124	2.71751
CD8.T	TIL Tex-prog	42	0.920447
CD8.wM	TIL Tex-prog	235	5.15012
CD8.wU	TIL Tex-prog	1	0.0219154
CD8.wX	TIL Tex-prog	16	0.350647
CD8.wY	TIL Tex-prog	194	4.25159
CD8.A	TIL Tex-prolif	1	0.125786
CD8.C	TIL Tex-prolif	1	0.125786
CD8.D	TIL Tex-prolif	2	0.251572
CD8.E	TIL Tex-prolif	6	0.754717
CD8.G	TIL Tex-prolif	7	0.880503
CD8.J	TIL Tex-prolif	6	0.754717
CD8.K	TIL Tex-prolif	1	0.125786
CD8.P	TIL Tex-prolif	743	93.4591
CD8.Q	TIL Tex-prolif	20	2.51572
CD8.S	TIL Tex-prolif	2	0.251572
CD8.wM	TIL Tex-prolif	4	0.503145
CD8.wY	TIL Tex-prolif	2	0.251572
CD8.A	TIL Tex-term	3	0.0577367
CD8.B	TIL Tex-term	6	0.115473
CD8.C	TIL Tex-term	16	0.307929
CD8.D	TIL Tex-term	52	1.00077
CD8.E	TIL Tex-term	178	3.42571
CD8.F	TIL Tex-term	1	0.0192456
CD8.G	TIL Tex-term	242	4.65743
CD8.H	TIL Tex-term	18	0.34642
CD8.I	TIL Tex-term	10	0.192456
CD8.J	TIL Tex-term	179	3.44496
CD8.K	TIL Tex-term	98	1.88607
CD8.P	TIL Tex-term	2182	41.9938
CD8.Q	TIL Tex-term	942	18.1293
CD8.R	TIL Tex-term	198	3.81062
CD8.S	TIL Tex-term	968	18.6297
CD8.T	TIL Tex-term	5	0.0962279
CD8.wM	TIL Tex-term	78	1.50115
CD8.wX	TIL Tex-term	2	0.0384911
CD8.wY	TIL Tex-term	18	0.34642
CD8.C	Tr-eeff	1	0.0919963
CD8.E	Tr-eeff	1	0.0919963
CD8.G	Tr-eeff	2	0.183993
CD8.H	Tr-eeff	163	14.9954
CD8.I	Tr-eeff	7	0.643974
CD8.J	Tr-eeff	143	13.1555
CD8.K	Tr-eeff	12	1.10396
CD8.P	Tr-eeff	564	51.8859
CD8.Q	Tr-eeff	52	4.78381
CD8.R	Tr-eeff	50	4.59982
CD8.wM	Tr-eeff	89	8.18767
CD8.wU	Tr-eeff	3	0.275989
CD8.A	Tr-tem	2	0.28169
CD8.B	Tr-tem	1	0.140845
CD8.E	Tr-tem	10	1.40845
CD8.F	Tr-tem	2	0.28169
CD8.G	Tr-tem	7	0.985915
CD8.H	Tr-tem	13	1.83099
CD8.I	Tr-tem	1	0.140845
CD8.J	Tr-tem	12	1.69014
CD8.Q	Tr-tem	452	63.662
CD8.R	Tr-tem	25	3.52113
CD8.T	Tr-tem	1	0.140845
CD8.wM	Tr-tem	181	25.493
CD8.wY	Tr-tem	3	0.422535
CD8.E	Tre	4	0.282287
CD8.G	Tre	2	0.141143
CD8.H	Tre	2	0.141143
CD8.I	Tre	15	1.05857
CD8.J	Tre	51	3.59915
CD8.K	Tre	136	9.59774
CD8.P	Tre	1178	83.1334
CD8.Q	Tre	23	1.62315
CD8.R	Tre	5	0.352858
CD8.S	Tre	1	0.0705716
CD8.A	Trm	10	0.272331
CD8.B	Trm	3	0.0816993
CD8.C	Trm	18	0.490196
CD8.D	Trm	42	1.14379
CD8.E	Trm	14	0.381264
CD8.G	Trm	4	0.108932
CD8.H	Trm	33	0.898693
CD8.J	Trm	10	0.272331
CD8.P	Trm	9	0.245098
CD8.Q	Trm	2417	65.8224
CD8.R	Trm	104	2.83224
CD8.S	Trm	9	0.245098
CD8.T	Trm	20	0.544662
CD8.wM	Trm	977	26.6068
CD8.wY	Trm	2	0.0544662
CD8.A	Trmp	1	0.0638978
CD8.B	Trmp	1	0.0638978
CD8.C	Trmp	19	1.21406
CD8.D	Trmp	1	0.0638978
CD8.E	Trmp	7	0.447284
CD8.G	Trmp	2	0.127796
CD8.H	Trmp	7	0.447284
CD8.I	Trmp	121	7.73163
CD8.J	Trmp	690	44.0895
CD8.K	Trmp	267	17.0607
CD8.P	Trmp	16	1.02236
CD8.Q	Trmp	378	24.1534
CD8.R	Trmp	30	1.91693
CD8.S	Trmp	20	1.27796
CD8.T	Trmp	1	0.0638978
CD8.wM	Trmp	2	0.127796
CD8.wU	Trmp	2	0.127796
CD8.D	Ttem	1	0.0545852
CD8.E	Ttem	24	1.31004
CD8.F	Ttem	1	0.0545852
CD8.G	Ttem	55	3.00218
CD8.H	Ttem	1597	87.1725
CD8.I	Ttem	32	1.74672
CD8.J	Ttem	35	1.91048
CD8.K	Ttem	2	0.10917
CD8.P	Ttem	15	0.818777
CD8.Q	Ttem	53	2.89301
CD8.R	Ttem	2	0.10917
CD8.wM	Ttem	13	0.709607
CD8.wY	Ttem	2	0.10917
