## Extended Data Table 10 for "A comprehensive reference of mouse CD8αβ T cell differentiation states"

### Sheet: Extended Data Table 10
Extended Data Table 10. Flow cytometry panel for discrimination of the main immgenT-CD8 T cell states.
Marker	Fluorescent Tag	Clone	Catalog #	Lot	Purpose
Live/Dead	Blue	n/a	L34962	2765735	Live/dead discrimination
CD45.1	BUV395	A20	363-0453-82	3145936	Congenic marker (optional)
CD3	BUV496	145-2C11	612955	3138927	Main T cell identifier
CD4	BUV615	RM4-5	751486	3233756	Main T cell subset
CD69	BUV737	H1.2F3	367-0691-82	2701802	For CD8.Q
CD8b	BUV805	YTS156.7.7	755247	5267491	Main T cell subset
CD103	BV480	2E7	414-1031-82	2772892	For CD8.Q
GITR	Super Bright 600	DTA-1	63-5874-82	2527300	For CD8.S
CD44	BV650	IM7	416-0441-82	2753663	Main T cell state
KLRG1	Super Bright 702	2F1	67-5893-82	2354964	For CD8.I
TCRb	SB780	H57-597	78-5961-82	3004696	Main T cell subset
CD11c	BB515	N418	565586	4046068	For CD8.i, CD8.J, CD8.K
CD49a	PE	Ha31/8	562115	4271962	For CD8.Q
CD39	PE/Dazzle594	Duha59	143812	B451547	For CD8.R, CD8.S
CD127	PE-Cy5	A7R34	15-1271-82	2630403	For CD8.E, CD8.F, CD8.G
TIM-3	PE-Cy7	RMT3-23	119716	B433076	For CD8.S
CD73	APC	TY/11.8	567499	4256704	For CD8.Q
CD62L	APC-R700	MEL-14	565159	3086346	Main T cell state
CD8a for IV	APC-eFluor 780	53-6.7	47-0081-82	3051913	Tissue-residency discrimination
