## Extended Data Table 12 for "A comprehensive reference of mouse CD8αβ T cell differentiation states"

### Sheet: Extended Data Table 12
Extended Data Table 12. List of gene-programs analyzed in this study.
Gene-program	Signature genes positive	Signature genes negative
GP9	Cdk8; Cmss1; CT010467.1; Eef2; Myh9	Tmsb10; Fau; Tmsb4x; Cd52
GP10	Ccl5; Gzma; Lgals1; Nkg7; Ly6c2
GP11	Vps37b; Gramd3; Dusp10; Junb; Ccr7	Cd52; Ltb; Ptprcap
GP12	Izumo1r; Cdk8; Tox; Tbc1d4; Pdcd1	Crip1; Ccl5; Satb1; Igfbp4; Selplg
GP16	Ifi27l2a; Isg15; Ly6a; Bst2; Stat1
GP25	Lgals1; S100a6; Vim; Crip1; S100a10	Malat1; Eef1a1; Tpt1
GP26	Ccl5; Nkg7; S100a6; AW112010; Rgs1	Klf2
GP35	Junb; Fos; Dusp1; Jun; Zfp36
GP81	Ccl5; S100a6; Nkg7; Gzmb; Ccl4	CT010467.1; Cmss1; Emb; Tmem176b; Bhlhe40
GP110	Sostdc1; Pdcd1	CT010467.1; Tpt1; Tmsb4x; Cmss1; Eef1a1
